# Conservation of Nuclear Receptor DAF-12 with Evidence for Ligand Diversification in Plant-Parasitic Nematodes

**DOI:** 10.64898/2026.09.03.748874

**Authors:** Yanjie Liu, Chih-Wei Fan, Zhu Wang, George Wendt, Lauren G. Zacharias, Jeffrey G. McDonald, Yunhai Li, Shi-Yi Shen, H. Eric Xu, James J. Collins, Steven Kliewer, Melissa G. Mitchum, David J. Mangelsdorf, Thomas P. Mathews

## Abstract

Plant-parasitic nematodes cause extensive crop losses that threaten global food security and create substantial economic hardship, yet strategies for their control remain limited. Although plant-parasitic nematodes have life cycles that mirror those of their free-living and animal-parasitic relatives, comparatively little is known about the signals that drive life-cycle progression. Dafachronic acids (DAs) are steroid hormones that control life cycle by activating DAF-12 nuclear receptors in *Caenorhabditis elegans* and animal-parasitic nematodes. To define whether an analogous pathway exists in plant-parasitic nematodes, we investigated the responsiveness of DAF-12 orthologs from six plant-parasitic nematode species to Δ7-DA, an endogenous DAF-12 ligand in *C. elegans* and several animal-parasitic nematodes. We find that whereas some plant-parasitic nematode receptors are activated by Δ7-DA, others are not.

Structural modeling of all six ligand-binding domains, together with docking of Δ7-DA into each model, indicates that responsiveness is governed by a combinatorial ligand-recognition network surrounding the ligand carboxylate rather than by any single contact residue. We further demonstrate that egg and second-stage juvenile extracts from the soybean cyst nematode, *Heterodera glycines*, lack detectable DA but contain distinct lipophilic fractions that activate its DAF-12 ortholog. Together, these findings suggest that many plant-parasitic nematodes utilize endogenous DAF-12 ligands that are structurally distinct from DA. Uncovering modulators of this pathway could lead to new strategies to combat nematode-driven crop loss.
