## Supplementary material for "Conservation of Nuclear Receptor DAF-12 with Evidence for Ligand Diversification in Plant-Parasitic Nematodes": Table S2

### Sheet: S3 - no_orthologs
Species	Clade	DAF-12 ortholog	notes
Epsilonema sp. ZAB3_2	Clade C	QYR11_00807000	probable nhr-48 homolog
Linhomoeus sp. GSCO2_2	Clade C	QYR24_00565900	probable hr96 homolog
Microlaimidae sp. YZB2_3	Clade C	QYR21_01763800	probable hr96 homolog
Paralinhomoeus sp. GSCO2_6	Clade C	QYR19_01451300	probable hr96 homolog
Ptycholaimellus sp. GST1_10	Clade C	QYR16_01178300	probable nhr-48 homolog
Rhynchonema sp. JSB1_4	Clade C	QYR18_00267000	probable hr96 homolog
Mesodorylaimus sp. YZB2_4	Clade I	QYR22_00535500	probable nhr-48 homolog
Romanomermis culicivorax	Clade I	nRc.2.0.1.g05607	probable sex-1 homolog
Soboliphyme baturini	Clade I	SBAD_0000916601	probable nhr-25 homolog
Trichinella britovi	Clade I	T03_11314	probable nhr-41 homolog
Trichinella murrelli	Clade I	T05_9517	probable nhr-41 homolog
Trichinella nativa	Clade I	D917_00700	probable nhr-41 homolog
Trichinella nelsoni	Clade I	T07_12877	probable nhr-41 homolog
Trichinella papuae	Clade I	T10_11844	probable nhr-41 homolog
Trichinella patagoniensis	Clade I	T12_3467	probable nhr-41 homolog
Trichinella pseudospiralis	Clade I	T4A_1033	probable nhr-41 homolog
Trichinella spiralis	Clade I	T01_12816	probable nhr-41 homolog
Trichinella sp. T6	Clade I	T06_2903	probable nhr-41 homolog
Trichinella sp. T8	Clade I	T08_15452	probable nhr-41 homolog
Trichinella sp. T9	Clade I	T09_1505	probable nhr-41 homolog
Trichinella zimbabwensis	Clade I	T11_2078	probable nhr-23 homolog
Trichuris muris	Clade I	TMUE_2000006836	probable nhr-69 homolog
Trichuris suis	Clade I	D918_02615	probable nhr-35 homolog
Trichuris trichiura	Clade I	TTRE6457	possible daf-12 homolog, no LBD
Enoplolaimus lenunculus	Clade II	QYR23_01024900	probable nhr-48 homolog
Trileptium ribeirensis	Clade II	QYR10_00640800	probable nhr-23 homolog
Trissonchulus latispiculum	Clade II	QYR20_00907700	probable hr96 homolog
Trissonchulus sp. WLG1_4	Clade II	QYR15_02362600	probable nhr-48 homolog
Brugia timori	Clade III	BTMF_0001180601	probable nr1h3 homolog
Onchocerca flexuosa	Clade III	OFLC_0001415101-mRNA-1	probable nhr-85 homolog
Parascaris equorum	Clade III	PEQ_0000210901	probable nhr-85 homolog
Globodera rostochiensis	Clade IV	Gr19_v10_g11452	probable daf-12 homolog, large n-term extension
Meloidogyne hapla	Clade IV	MhA1_Contig1158.frz3.gene18	probable nhr-48 homolog
Panagrolaimus sp. ES5	Clade IV	ES5_v2.g15056	probable daf-12 homolog, low quality genome, not automatically detected?
Panagrolaimus sp. JU765	Clade IV	JU765_v2.g4925	probable nhr-85
Angiostrongylus cantonensis	Clade V	Angca_003829	probable nhr-48
Heterorhabditis bacteriophora	Clade V	Hba_04100	probable sex-1 homolog
Sabatieria punctata	Clade V	QYR13_00219800	probable nhr-48
Theristus sp. LFF4_11	Clade V	QYR14_00771600	probable hr96 homolog
