## Supplementary material for "Conservation of Nuclear Receptor DAF-12 with Evidence for Ligand Diversification in Plant-Parasitic Nematodes": Table S3

### Sheet: S4 - c_elegans_domains
>cele_daf12_LBD
RQMQSFLKANKTPADIMNIMDVTMRRFVKVAKGVPAFREVSQEGKFSLLKGGMIEMLTVRGVTRYDASTNSFKTPTIKGQNVSVNVDDMFAKLNANAQAQKAKCLEFFGFFDEEIKKNELAVYLVMLAVLFSVRSDPPMNENDVRIVTERHNHFMSLLNRYLESLFGEQARRIFERIPKALGLLNEIARNAGMLFMGTVRSGEAEELPGEFF
