## Supplementary material for "Conservation of Nuclear Receptor DAF-12 with Evidence for Ligand Diversification in Plant-Parasitic Nematodes": Table S4

### Sheet: S5 - daf-12_LBD_pt3aln
>cele_daf12_LBD	ommitted
RQMQSFLKANKTPADIMNIMDVTMRRFVKVAKGVPAFREVSQEGKFSLLK-GGMIEMLTV	>bunonema_rgd898g18047.t1_Bunonema_rgd898_Clade_V
RG----------------VTRYDASTNSFKTP-TI-KGQ---N---VSVNVD-DMFAKLN	>ALUE_0001871801-mRNA-1_Ascaris_lumbricoides_Clade_III
--A-NA-Q-A-Q-KAKCL-EFFGFFD---E---EIKKNELAVYLVMLAVLFS-V-RSDPP	>CGOC_0000057501-mRNA-1_Cylicostephanus_goldi_Clade_V
MNENDVRIVTER-H--N-H-FMSLLNRYLESLF-G--EQARRIFERIPKALGLLNEIA-R	>GPUH_0000114601-mRNA-1_Gongylonema_pulchrum_Clade_III
NAGMLFMGTVR-SGEAEELPGEFF	>Mc1_07892-RA_Meloidogyne_chitwoodi_Clade_IV
>_pos=659-867_M3Y99_00070200.t1_Aphelenchoides_fujianensis_Clade_IV	>Gpal_D383_g16824.t8_Globodera_pallida_Clade_IV
RGVECLAKDQKDPSDILNIMDLTMRRFVKMTKRLAAFVRLSQDGKLALLK-AAMIQMLTV	>PARADVISI000000698.mRNA1_Parapristionchus_giblindavisi_Clade_V
RG----------------VTRFDTKRFCWSAP-G--------N---SSTVSC-DMFDQLN	>rna-gnl|WGS:JAHQIW|KIN20_003043-T1_mrna_Parelaphostrongylus_tenuis_Clade_V
--D-KR-S-Q-S-KTRFL-RFCERIA---E---EIKANPMVINLIGLVILFQ---HTNAL	>tig00002019.g65914.t1_Meloidogyne_arenaria_Clade_IV
LCDRDRELARES-H--N-L-YSNLLRRYLESTI-HPYARAREVIGSIPGMLEELGVIS-N	>contig01404.0.2_Steinernema_feltiae_Clade_IV
TAEQLFVGRVR-PTEVEQLPQEFF	>L893_g16225.t2_Steinernema_glaseri_Clade_IV
>_pos=509-720_FL83_01282.3_Caenorhabditis_latens_Clade_V	>L596_016966_Steinernema_carpocapsae_Clade_IV
RQLQSFLKTNKSPADIMNIMDVTMRRFVKVAKGVPAFREVSQEGKFSLLK-GGMIEMLTV	>TTRE6457_Trichuris_trichuria_Clade_I
RG----------------VTRYDPSTNSFKTP-TI-KGQ---N---VSVNVD-DMFAKLN
--A-NA-Q-A-Q-KAKCL-EFFGFFD---E---EIKKNELAVYLVMLAVLFS-V-RVDPP
MNENDVRIVTDQ-H--N-H-FMSLLNRYLESLY-G--EQARRIFERLPKALGMLNDIA-R
NAGMLFMGTVR-SGEAEELPGEFF
>_pos=466-677_GCK72_023616.t1_Caenorhabditis_remanei_Clade_V
RQLQSFLKTNKSPADIMNIMDVTMRRFVKVAKGVPAFREVSQEGKFSLLK-GGMIEMLTV
RG----------------VTRYDPSTNSFKTP-TI-KGQ---N---VSVNVD-DMFAKLN
--A-NA-Q-A-Q-KAKCL-EFFGFFD---E---EIKKNELAVYLVMLAVLFS-V-RVDPP
MNENDVRIVTDQ-H--N-H-FMSLLNRYLESLY-G--EQARRIFERLPKALGMLNDIA-R
NAGMLFMGTVR-SGEAEELPGEFF
>_pos=730-937_M3Y97_00254200.t1_Aphelenchoides_bicaudatus_Clade_IV
RDTEALKKTNHNPSDVMNIIDIIMRRFVKTTKKLPAFNTLSQDAKLCLLK-SAMIKMVTM
RG----------------VARFDPKKFCWKTSLVV-RSG---G---ISCNIF-DKL----
----ND-K-C-Q-KNNFI-RLCHSIN---D---AIRCNDIAINLIGLLILFE---NTDSV
KNERDKMLAQKY-Y--A-M-YDNLLRRYIESIH-N--EKAGPIYDSVPVTLAELNKIS-I
VAETIFVDRVKDDDETRRLPMEFF
>_pos=503-712_Csp5_scaffold_00063.g3034.t1_Caenorhabditis_sinica_Clade_V
RQLQSFLKTNKSPADIMNIMDVTMRRFVKVAKGVPAFREVSQEGKFCLLK-GGMIEMLTV
RG----------------VTRYDPMTNSFKTP-TI-KGQ---N---VSVNVD-DMFAKLN
--S-NA-Q-A-Q-KAKCL-EFFGFFD---E---EIKKNELAVYLVMLAVLFS-V-RIE--
LNENDVRIVSDQ-H--N-H-FMSLLNRYLESLY-G--EQARRIFERLPKALGMLNDIA-R
NAGLLFMGTVR-TGEAEELPGEFF
>_pos=527-738_CBN31767.1_Caenorhabditis_brenneri_Clade_V
RQMQSFLKANKSPADIMNIMDVTMRRFVKVAKGVPAFRDVSQEGKFCLLK-GGMIEMLTV
RG----------------VTRYDPSTNSFKTP-TI-KGQ---N---VSVNVD-DMFAKLN
--S-NA-Q-A-Q-KAKCL-EFFGFFD---E---EIKRNELAVYLVMLAVLFS-V-RVDPP
MSENDARIVGEQ-H--N-H-FMSLLNRYLESLY-G--EQARRIFERLPKALGMLNDIA-R
NAGMLFMGTVR-SGEAEELPGEFF
>_pos=542-751_ALDISUDHAUS000001025.mRNA1_Allodiplogaster_sudhausi_Clade_V
RQREAFMKADKTPADIMNIMDITMRRLVKMSKKLGAFNELSHEGKFNLLK-GGMVELLTM
RG----------------VSRFDSMNKSWKSP-VV-PSQY--Q---VSIN----MFDQLN
-MS-NR-E-S-Q-KARFL-DFVAAIA---E---EVRTNEVAMQLLLLVVLFS-Q-R-DSI
TSIGDQELIRKH-N--Q-D-YSSLLSRYLGSLY-G--EDAHKFTGRIPYALGLLREIA-A
NSVSLFMGTVR-SEEAEPLPREFF
>_pos=475-686_CSP32.g2065.t1_Caenorhabditis_sulstoni_Clade_V
RQLQSFLKMHKSPADIMNIMDVTMRRFVKVAKGVPGFREVSQEGKFSLLK-GGMIEMLTV
RG----------------VTRYDPMTNSFKTP-TV-KGS---N---VSVNMD-EMFAKLN
--A-NA-Q-A-Q-KAKCL-EFFGFFD---D---EIKKSNVAVYLVMLAVLFS-V-RSDPP
MNESDIRIVTSQ-H--N-H-FMSLLNRHLESLY-G--DQARRIFERIPKALGMLNDIA-R
NAGLLFMGTVR-SGEAEALPGEFF
>_pos=207-416_ACOC_0000064201-mRNA-1_Angiostrongylus_costaricensis_Clade_V
RQKASFLKNEKSPADIMNIMDVTMRRFVKMAKKLPAFNDLSQDGKFALLK-GGMIEMLTV
RG----------------VRRFDINSGVWTTP-TL-KESC--E---VSIN----MFDQLN
--A-DL-RNE-Q-KMRFL-QFFKIFH---E---DIRSNDLVISMIMLIVLFS-P-R-DCI
TDPQDRRIIARH-H--E-Q-FCALLNRYLESLY-G--DDAHKLNEQLPTALRMLREIS-A
SCGLLFLGTVN-TSEAEPLPREFF
>_pos=446-655_AngVas-contig_57-1.3-mRNA-1_Angiostrongylus_vasorum_Clade_V
RQKASFLKNEKSPADIMNIMDVTMRRFVKMAKKLPAFNDLSQDGKFALLK-GGMIEMLTV
RG----------------VRRFDINSGVWTTP-TL-KESC--E---VSIN----MFDQLN
--A-DL-RNE-Q-KMRFL-QFFKIFH---E---DIRSNDLVISMIMLIVLFS-P-R-DCI
TDPEDRRIIARH-H--E-Q-FCALLNRYLESLY-G--DDAHKLNEQLPTALRMLREIS-A
SCGLLFLGTVN-TSEAEPLPREFF
>_pos=568-771_nAv.1.0.1.t08097-RA_Acanthocheilonema_viteae_Clade_III
-------KVTHDPTDILNIIDITMRRLVKMAKKLPAFNDLSQDGKFALLK-GGMVEMLTM
RG----------------VTRFDMDQKCWRTP-VV-SDD---S--KISL----EMFDQLK
--E-GL-RDR-Q-KEGFL-KFCESLH---P---DLRNNELAIDLIVLILLFD-S-NRDAL
LDPADRITVVRH-C--Q-E-YQALLHRYMESMY-G--HEARARYERLPESLRILRTIS-Q
NAITVFLGRVD-PNQSEALPKEFF
>_pos=853-1048_Bralis.g11736.t1_Bradynema_listronoti_Clade_V
----------RQPRDVLNIIDLVMRRHVKMAKEIRLFSRLSSEGRVHLLK-ISMLNMMTV
RG----------------MMRLDLKKQNFVSD-AL-GDM---K---VSAEVF-DKFKD--
-------K-E-Q-GQKFF-RLRSLIE---D---AVVEDPMAMNLFIIVVLFD-L--SNAL
HDDRDRCIGKQG-R--E-H-YTNLLKRHLESQH-G--DKAKRYFDSLPAFLAEVYKVG-E
NAPYSFTGIVK-QKDIEPLIKEFF
>_pos=487-698_CSP38.g8805.t1_Caenorhabditis_quiockensis_Clade_V
RQLQSFLKPNKTPADIMNIMDVTMRRFVKVAKSVHAFREISQEGKFSLLK-GGMIEMLTV
RG----------------VTRYDAETNSFKTP-TI-KGV---N---VSVNVD-EMFAKLN
--A-NA-Q-A-Q-KEKCL-EFFRFFD---K---EIKVNERAVHLVMLAVLFT-V-RNDPP
MNENDMRIVKMQ-H--N-H-FMSLLNRYLESLY-G--EGARRIFERLPRALAMLTDIA-R
NAGMLFMGTVR-AGEAEELPKEFF
>_pos=474-673_BOKI.060136000.t1_Bursaphelenchus_okinawaensis_Clade_IV
-------KKGHKPNDIMNIMDISMRRFVRMTKKLPSFNTLSSDTKLHLLK-AAMVNLLTL
RG----------------ATRFDVQKLCFST--KV-AGH---V---VDISL--DMFDQL-
----ND-K-N-Q-KMKFI-KFCLSMD---P---NLRHNDTIINLMGLVILFR---NTNVV
MNEAEKQLTKKY-H--T-L-YSNLLRRYVESIH-A--HECMPIIESIPKTLDCLRDIS-S
SAETLFAGKVN-PDEIEQLPTEFF
>_pos=769-980_Csp11.Scaffold629.g13785.t2_Caenorhabditis_tropicalis_Clade_V
RQMQSFLKANKSPADIMNIMDVTMRRFVKVAKGVPAFREVSQEGKFSLLK-GGMIEMLTV
RG----------------VTRYDPTTNSFKTP-TI-KGQ---N---VSVNVD-DMFAKLN
--A-NA-Q-A-Q-KAKCL-EFFGFFD---E---EIKKNELAVYLVMLAVLFS-V-RVDPP
MTENDVRIVQEQ-H--N-H-FMSLLSRYLESLY-G--EQARRIFERLPKALGMLNDIA-R
NAGMLFMGTVR-SGEAEELPGEFF
>_pos=120-303_Cang_2012_03_13_00091.g4056.t2_Caenorhabditis_angaria_Clade_V
KYLESFSKEEKTPSDILNLIEIVMQRCIRIAKKVEKFRELSTDSKFALLK-KGMIEIMTV
RG----------------AELYNWETISFDTP-TV-K-----N---ASVDIQ-QMFSKLN
DCS-SC-S-K-Q-QGRCL-EFFDFLD---L---EVRSNKLAMKIFTLAVLFT-V-REMEK
PNEKDEEIIITQ-H--N-H-YLGLLRRYLESLY-G--DDAHKIFDKIPDALEML------
------------------------
>_pos=468-679_Cang_2012_03_13_00091.g4057.t1_Caenorhabditis_angaria_Clade_V
RQLQSFLKPNKTPADIMNIMDVTMRRFVKVAKSVAAFREVSQEGKFSLLK-GGMIEMLTI
RG----------------VTRYDAETNSFKTP-TI-KGV---N---VSVNVD-DMFAKLN
--A-NA-Q-A-Q-KQKCL-EFFRFFD---Q---EIKSNEIAVHLVMLAVLFS-V-RNDPP
MSENDVRIVERQ-H--N-H-FMSLLNRYLESLY-G--EGARRVCERLPKALAMLNDIA-R
NAGSLFMGTVR-SGEAEELPKEFF
>_pos=499-710_CSP39.g8512.t1_Caenorhabditis_waitukubuli_Clade_V
RQMQSFLKANKSPADIMNIMDVTMRRFVKVAKGVPAFRDVSQEGKFSLLK-GGMIEMLTV
RG----------------VTRYDARTNSFKTP-TI-KGM---N---VSVNVD-DMFAKLS
--S-NA-Q-A-Q-KAKCL-EFFGFFD---E---EIKRNELAVYLVMLAVLFS-V-RQDPP
MSENDVRIVTGQ-H--N-H-FMSLLNRYLESLY-G--EQARRIFERLPKALGMLNDIA-R
NAGMLFMGTVR-SGEAEELPGEFF
>_pos=477-686_ANCDUO_17434_Ancylostoma_duodenale_Clade_V
RQKTSFLKNEKSPADIMNIMDVTMRRFVKMAKKLPAFNDLSQDGKFALLK-GGMIEMLTV
RG----------------VRRFDSSSGSWTTP-TL-KESC--E---VSIN----MFDQLN
--A-DV-R-SEQ-KMRFL-QFFKIFH---E---DIRSNDLVISMIMLIVLFS-P-R-DCI
TDPEDRRIIARH-H--E-Q-FCALLNRYLESLY-G--DDAHKLNEQLPTALRMLREIS-A
SCGMLFLGTVN-TSEAEPLPREFF
>_pos=558-769_CSP21.g10182.t2_Caenorhabditis_parvicauda_Clade_V
RQLQSFLKMNKTPADIMNIMDVTMRRFVKVAKSVPTFREISQEGKFSLLK-GGMIEMLTV
RG----------------VTRYDAATNSFKTP-TI-KGV---N---VSVNVD-EMFAKLN
--A-NA-Q-A-Q-KQKCL-EFFRFFD---E---EIKKNELAVHLVMLIVLFT-V-RFEPP
MTDNDKRLVKMQ-Q--D-H-FMSLLNRYLESLY-G--EGARRVFERVPKALSMLNDIA-R
NAGMLFMGTVR-SGEAEDLPKEFF
>_pos=1-128_CBN20181.1_Caenorhabditis_brenneri_Clade_V
------------------------------------------------------------
--------------------------------------------------MD-DMFAKLS
-AA-NA-Q-T-Q-KAKCL-EFFGFFD---D---EIKRNELAVHLVMLIILFT-I-RGNPI
MDENDVRIVNEQ-R--R-H-HKNLLKRYLESLY-G--EQARRIIDRLPKALEMLNDIA-R
NAGMLFMGCVR-TGEAEDLPAEFF
>_pos=764-986_ACRNAN_scaffold3570.g20078.t1_Acrobeloides_nanus_Clade_IV
KEAATLKKKDHDPTDIMNIMDISMKRFVKMAKRLPAFLQMAQESKLALLR-SSMIDMLTI
RGVTKLDLAHRQWKSPFXVTKLDLAHRQWKSP-CV-GGA---S---ISF----DMFDKLN
--D-S----Q-Q-KGRFL-HFYRALH---D---KIRPDTDAINLIALLVLFD-C-SRANL
SSDEDKKTSEKN-Q--T-K-YYWLLKKYFESKY-G--DDAMAILQTVPEALSILRVVS-T
NAATLFLGRVK-TDETEKLVTEFF
>_pos=690-897_M3Y94_00792600.t1_Aphelenchoides_besseyi_Clade_IV
--VECLTKEVKNPSDILNIMDVTMRRFVKMTKRLSAFVRLSQEGKLALLK-AAMIQMLTI
RG----------------VTRFDTKRFCWSTP-IS-GMA---S---VSCHV----FDQLN
--D-TR-N-R-S-KNRFL-EFCYKIP---Q---ELKEHPVTINLIGLIILFQ---NTNVL
VDERDRTLARES-H--S-L-YSTLLRRFLESTI-TPYERACDVIALIPDLLAELGIIS-N
VAETLFVGRVQ-PAEVEQLPQEFF
>_pos=473-684_CBOVI.g3971.t1_Caenorhabditis_bovis_Clade_V
RQLASFLRKEKTPADIMNIMDVTMRRFVKVAKCIQTFRDISQEGKFSLLK-GGMIEMLTI
RG----------------VCRYDAATNSFKTP-TI-KGV---D---VSINVD-EMFAKLN
--A-NA-Q-A-Q-KQKCL-EFFRFFD---E---EIKKNDLAVNLVMLIVLFS-I-RHDPP
MSERDVTLISNE-R--Q-K-YMSLLGRYLESLY-G--NGAKRIFDRVPRALAMLNDIA-R
NAGMLFMGTVR-NGEAEELPKEFF
>_pos=565-776_CBG04512a.1_Caenorhabditis_briggsae_Clade_V
RQLQSFLKANKSPADIMNIMDVTMRRFVKVAKGVPAFREVSQEGKFSLLK-GGMIEMLTV
RG----------------VTRYDPHTNSFKTP-TI-KGQ---N---VSVNVD-DMFAKLN
--S-NA-Q-A-Q-KEKCL-EFFGFFD---E---EIKKNELAVYLVMLAVLFS-V-RIDPP
MNENDVRIVTDQ-H--N-H-FMSLLNRYLESLY-G--EQARRIFERLPKALGMLNDIA-R
NAGMLFMGAVR-SGEAEELPGEFF
>_pos=127-328_jg1277_Ditylenchus_dipsaci_Clade_IV
-------KEDHTPAEILNIMDVVMRRVVKMAKKLPPFNDLSQDGKLSLLK-AAMIDLLCL
RG----------------VSKLDTQTQCWNAQ-AL--GE---N---ALVSMD-KMFDKL-
----ND-P-A-Q-KERYM-LFFTTLS---T---SIRSNMVCMNLFATIVLFD-H-CQH--
LVEASDRVVGKR-HYET-H-F-NLLRRYLESTIGG--EETPTVMATATAALKQLQIIS-V
KAATLFIGKVK-AGESESLPMEFF
>_pos=475-684_DMAGNUSscaf00050g000997.t2_Diplogasteroides_magnus_Clade_V
RQRESFMKSDKTPADIMNIMDVTMRRLVKMAKKVPTFNELSNEGKFALLK-GGMVEMLTV
RG----------------VTRFDSSSNSWTTP-VV-PSQY--A---VSVN----MFDQLN
-MA-NR-D-I-Q-KSRFL-QFVSALH---E---DLRKNELAINLIMLIVLFT-V-R-DNI
QNPSD-RLLIEK-H--NRE-YVCLLNRYLESLY-G--EDARKFQEILPKALSLLQLIS-S
NAVTLFLGTVK-PEEAEPLPREFF
>_pos=495-706_CJA11532.1_Caenorhabditis_japonica_Clade_V
RQLQSFLKANKSPADIMNIMDVTMRRFVKVAKGVAAFRDVSQEGKFSLLK-GGMIEMLTV
RG----------------VTRYDPMTNSFKTP-TI-KGM---N---VSVNVD-DMFAKLN
--A-NA-Q-A-Q-KAKCL-EFFGFFD---D---EIKKNELAVYLVMLAVLFS-V-RSDPP
MNENDVRIVTGQ-H--N-H-FMSLLNRYLESLY-G--EQARRIFERLPKALGMLNDIA-R
NAGMLFMGTVR-SGEAEALPGEFF
>_pos=645-855_nDi.2.2.2.t09652_Dirofilaria_immitis_Clade_III
RKASYLKKATHNPTDILNIIDITMRRLVKMAKKLPAFNDLSQDGKFALLK-GGMVEMLTM
RG----------------VTRFDMDRKCWRTP-VI-PEE---S--KISL----EMFDQLK
--E-GL-RDR-Q-KEGFM-KFCESLH---P---DVRNNELAIDLIVLILLFD-S-NRDAL
LDPADRIIVVRH-C--Q-E-YQALLHRYMESMY-G--HEARLRYERLPESLRILRTIS-Q
NAVTLFLGRVD-PNQSEALPKEFF
>_pos=9-219_ALUE_0001821701-mRNA-1_Ascaris_lumbricoides_Clade_III
RKAACLKKSDHNPTDILNIMDITMRRLVKMAKKLPSFNDLSQDGKFALLK-GGMVEMLTM
RG----------------VTRFDMDQKCWRTP-VV-PEHC--H---VSLG----MFDQLK
--E-GL-RDQ-Q-KDGFL-KFCQSLH---P---DVRNNELAIDLIVLIVLFD-S-NREAL
IDPADKTTVARH-C--Q-E-YQALLHRYMESMY-G--YEARARYETLPESLRILRVVS-Q
NAVTLFLGRVD-PNESEALPKEFF
>_pos=507-718_CSP26.g3116.t1_Caenorhabditis_zanzibari_Clade_V
RQLQSFLKANKSPADIMNIMDVTMRRFVKVAKGVPAFREVSQEGKFSLLK-GGMIEMLTV
RG----------------VTRYDPMTNSFKTP-TI-KGQ---N---VSVNVD-DMFAKLN
--S-NA-Q-A-Q-KAKCL-EFFGFFD---E---EIKKNELAVYLVMLAVLFS-V-RIDPP
MNENDVRIVTDQ-H--N-H-FMSLLNRYLESLY-G--EQARRIFERLPKALGMLNDIA-R
NAGLLFMGTVR-SGEAEELPGEFF
>_pos=591-797_JU1783_LOCUS10797.2_Auanema_sp._JU1783_Clade_V
RQRESFLKKNKTPADIMNIMDVAMRRLVKMAKRLPAFNDLSQDGKFALLK-AAMVEMLTI
RG----------------LTRFDGSKGVWRSP-TV-KGE---V---PF-----DMFDQLK
--D-SH-G-E-Q-KNRVY-EFFQFFH---D---DIRTNDLAIALIMLIVMFS-P-R-DCI
TDERDKNHINMF-H--E-H-YCKVLKRYLESLY-G--EDAHKLFTQLPSALAMLKDIS-H
NAGMLFLGTVD-SSETEALPREIF
>_pos=514-711_Dd_05346_Ditylenchus_destructor_Clade_IV
------------PTKVMNLMDVVMRRVVKMSKKMPSFNDLSTDGKFKLLK-SAMIAMTTL
RG----------------LVTLDMATQSFKSE-VI-GKA---N---VSCN----MFDKLN
NPE-KD-H-P-Q-KECFM-GLAKVLH---K---QIREDKTAMSLLALVVLFH---HSQKL
TVESDKVKGRRH-Y--D-A-YLQLLRRHLESQH-G--NEAAAIVATIPTTITTLQKVC-E
SAVGLFMGKVK-RSEIEALPTEFF
>_pos=492-703_Cni-daf-12.1_Caenorhabditis_nigoni_Clade_V
RQLQSFLKANKSPADIMNIMDVTMRRFVKVAKGVPAFREVSQEGKFSLLK-GGMIEMLTV
RG----------------VTRYDPHTNSFKTP-TI-KGQ---N---VSVNVD-DMFAKLN
--S-NA-Q-A-Q-KEKCL-EFFGFFD---E---EIKKNELAVYLVMLAVLFS-V-RIDPP
MNENDVRIVTDQ-H--N-H-FMSLLNRYLESLY-G--EQARRIFERLPKALGMLNDIA-R
NAGMLFMGAVR-SGEAEELPGEFF
>_pos=539-750_F11A1.3a.1_Caenorhabditis_elegans_Clade_V
RQMQSFLKANKTPADIMNIMDVTMRRFVKVAKGVPAFREVSQEGKFSLLK-GGMIEMLTV
RG----------------VTRYDASTNSFKTP-TI-KGQ---N---VSVNVD-DMFAKLN
--A-NA-Q-A-Q-KAKCL-EFFGFFD---E---EIKKNELAVYLVMLAVLFS-V-RSDPP
MNENDVRIVTER-H--N-H-FMSLLNRYLESLF-G--EQARRIFERIPKALGLLNEIA-R
NAGMLFMGTVR-SGEAEELPGEFF
>_pos=504-707_DME_0000943901-mRNA-1_Dracunculus_medinensis_Clade_III
-------KTNHNPTDILNIMDITMRRLVKMAKKLPAFNDLSQDGKFALLK-GGMVEMLTM
RG----------------VTRFDMDQQCWKTP-VI-S-D---N---FQVPL--EMFDQLK
--E-GL-RDQ-Q-KDGFL-KFCRSLH---P---DVRNNELLIDLLVLIVLFD-A-NRDTI
IDSTDKIIISRH-C--Q-E-YQALLHRYLESMY-G--HEARARYENLPESLRILRLVS-Q
NAVTLFLGRVD-LNESEALPKEFF
>_pos=546-755_ALDISUDHAUS000001054.mRNA1_Allodiplogaster_sudhausi_Clade_V
RQREAFMKADKTPADIMNIMDITMRRLVKMSKKLGAFNELSHEGKFNLLK-GGMVELLTM
RG----------------VSRFDSMNKSWKSP-VV-PSQY--Q---VSIN----MFDQLN
-MS-NR-E-S-Q-KARFL-DFVAAIA---E---EVRTNEVAMQLLLLVVLFS-Q-R-DSI
TSIGDQELIRKH-N--Q-D-YSSLLSRYLGSLY-G--EDAHKFTGRIPYALGLLREIA-A
NSVSLFMGTVR-SEEAEPLPREFF
>_pos=484-693_rna-CAUJ_LOCUS4595_Caenorhabditis_auriculariae_Clade_V
--VQAFLKVNKMPVDILHIVDAGMRRFVRVAKRIPAFHDLTQDGKLSLLK-GGMIEMLTI
RG----------------MTRYDTATNSFTTP-TI-KGV---V---ASVNVD-DMFAKLT
--A-NA-Q-S-Q-KEKCL-RFFHFFD---E---ELKKNELAVYLVMCAVLFT-I-RRDPP
MCDSDIRIVTIQ-H--D-H-FMCLLNRYLTSLY-G--DNARRLFSRIPTALHMLNDIS-T
HAGMIFMGVVK-PQEAADLPKEFF
>_pos=526-737_Sp34_X0074510.t1_Caenorhabditis_inopinata_Clade_V
RQMQSFLKTNKSPADIMNIMDVTMRRFVKVAKGVPAFREVSQEGKFSLLK-GGMIEMLTV
RG----------------VTRYDPMTNSFKTP-TI-KGQ---N---VSVNID-DMFAKLN
--A-NA-Q-E-Q-KAKCL-EFFGFFD---E---EIKKNELAVYLVMLTVLFS-V-RSDPP
MNENDERIVTER-H--N-H-FMSLLNRYLESLY-G--EQARRIFERIPKALGMLNDIA-R
NAGMLFMGAVR-SGEAEELPGEFF
>_pos=471-682_CSP29.g15982.t1_Caenorhabditis_becei_Clade_V
RQMQSFLKTNKSPADIMNIMDVTMRRFVKVAKGVPAFREVSQEGKFSLLK-GGMIEMLTV
RG----------------VTRYDARTNSFKTP-TI-KGQ---N---VSVNVD-DMFAKLS
--S-NA-Q-A-Q-KAKCL-EFFGFFD---E---EIKRNELAVYLVMLAVLFS-V-RSDPP
MSDNDVRIVTGQ-H--Q-H-FMSLLNRYLESLY-G--EQARRIFERLPKALGMLNDIA-R
NAGMLFMGTVR-SGEAEELPGEFF
>_pos=747-953_FO519_scaf00256g006040.t1_Halicephalobus_sp._NKZ332_Clade_IV
---KNLMKKEHTPSDVLNIMDVTIRRIVRTAKKLSHFQEISNDGKLQLLR-SSMIDMLTV
RG----------------VSLLDERMESWKTQ-ILGEGQ---Q---ASISCN-MFDQLCN
--A-D------Q-KMKFM-DFCKTIS---P---TLRSNRVAMMLIALVILFD-N-SRAKN
LHDSDQEIVRRY-H--E-L-YYHLLQRYVESVY-G--ESAPDMIKTVPLALRRLAKIT-E
GSAVLFMDKVD-SKSVAKLPSEFF
>_pos=674-877_Bm8452.1_Brugia_malayi_Clade_III
-------KVTHDPTDILNIIDITMRRLVKMAKKLPAFNDLSQDGKFALLK-GGMVEMLTM
RG----------------VTRFDMDRKCWRTP-VV-SDD---S--KISL----EMFDQLK
--E-GL-RDR-Q-KEGFL-KFCESLH---P---DLRNNELAIDLIVLILLFD-P-NRDAL
LDPADRITVVRH-C--Q-E-YQALLHRYMESMY-G--HEARSRYERLPESLRILRTIS-Q
NAITLFLGRVD-PNQSEALPKEFF
>_pos=47-256_HPLM_0001265201-mRNA-1_Haemonchus_placei_Clade_V
RQKMSFLKNEKSPADIMNIMDVTMRRFVKMAKKLPAFNELSQDGKFALLK-GSMIEMLTV
RG----------------VRRFDSSSGAWTTP-TL-KESC--E---VSIN----MFDQLN
--A-DV-R-SEQ-KMRFL-QFFKIFH---E---DIRSNELVISMIMLIVLFS-P-R-DCI
TDPEDRRIIARH-H--E-Q-YCALLNRYLESLY-G--DDAHKLNEQLPTALRMLREIS-A
SCGVLFLGTVN-TSEAEPLPREFF
>_pos=406-615_KOLU_g446.t1_Koerneria_luziae_Clade_V
RQRDSFMKDDKTPTDVLNIMDVTMRRLVKMAKKLPAFNELSQEGKFALLK-GSMIEMLTV
RG----------------ISRFDSKSNSWKTP-TV-PSQY--Q---VSINI----FDSLN
-LS-NR-D-S-Q-KSEFI-QFVRAIP---E---DLRKNDLAISMIMLIVLFT-V-R--PN
VHDANDRILVER-Y--N-QEYSSLLNRYLESLY-G--EDARKFQEILPQTLRFLRVIS-A
NAINLFIGTSR-TEEAEPLPKEFF
>_pos=658-861_EN70_12190_Loa_loa_Clade_III
-------KTAHDPTDILNIIDITMRRLVKMAKKLPAFNDLSQDGKFALLK-GGMVEMLTM
RG----------------VTRFDMDRKCWRTP-VV-PEE---S--KISL----EMFDQLK
--E-GL-RDR-Q-KDGFL-KFCESLH---P---DLRNNELAIDLIVLILLFD-P-NRDAL
LDPTDRITVVRH-C--Q-E-YQALLHRYMESMY-G--HEAHLRYEHLPESLKILRTIS-Q
NAVTLFLGRVD-PNQSEALPKEFF
>_pos=1097-1292_Hetgly12168.t1_Heterodera_glycines_Clade_IV
----------KNIAELMLLLETMLRRMVKVVKKLPAFNELSQSGRFALMK-DAIIDMLTV
RG----------------AVSVDVENECWKRP-LI-SNC---E---IRLNFN-ILDQMLN
--G-SM-Q-T-R-RVT---GFYKQLH---Q---TLMKDQMANNLVILIMMFN-H-HINTD
LSAEDKSAAVKH-H--A-T-YTELLKRYLESIY-GP-EEARQIYETVPKAFVMLNIVT-E
KAKELFRARVP-TEDEKML-----
>_pos=671-877_rna-CJOHNSTONI_LOCUS2016_Cercopithifilaria_johnstoni_Clade_III
-------KVTHDPTDILNIIDITMRRLVKMAKKLPAFNDLSQDGKFALLK-GGMVEMLTM
RG----------------VTRFDMDQKCWRTP-VV-SDD---S--KISLK----MFDQLK
--E-GL-RDR-Q-KEGFL-KLFRFCE---SLHPDLRNNELAIDLIVLILLFD-S-SRDAL
LDPADRITVVRH-C--Q-E-YQALLHRYMESVY-G--HEARARYERLPESLRILRTIS-Q
NAVTVFLGRVD-PDQSEALPKEFF
>_pos=810-1016_MSTRG.10611.1.p1_Halicephalobus_mephisto_Clade_IV
---RNLMKKEHTPADILNIMDVTIRRIVRTAKKLSHFQEISNDGKLQLLR-SSMIDMLTI
RE----------------VSLLDEKMEAWKTQ-ILGDGQ---Q---ASISCN-IFNQLCN
--A-E------Q-RTKFM-EFCKTIS---P---TLRSNRVALMLVALVILFD-N-SRARN
LCDSDQEIVRRY-H--E-L-YYHLLQRYVESVY-E--EAAPEMIKTIPLALRRLAKIT-E
GSAVLFMDKVD-SKNVAKLPSEFF
>_pos=494-703_HPOL_0001414101-mRNA-2_Heligmosomoides_polygyrus_Clade_V
RQKTSFLKNEKSPADIMNIMDVTMRRFVKMAKKLPAFNDLSQDGKFALLK-GGMIEMLTV
RG----------------VRRFDCNSSSWTTP-TL-KESC--E---VSIN----MFDQLN
--A-DV-R-SEQ-KLRFL-QFFKIFH---E---DIRSNDLVISMIMLIVLFS-P-R-DCI
TDPEDRRIIARH-H--E-Q-FCALLNRYLESLY-G--DDAHKLNEQLPTALRMLREIS-S
SCGMLFLGTVN-TSEAEPLPREFF
>_pos=2-186_Gpal_D383_g16826.t1_Globodera_pallida_Clade_IV
-----------------------MRRLVKVTKKLPAFNELSHSGRFSLLK-VAMIDMLTV
RG----------------ALSVDAKNECWKRA-LM-SSN---S---NEIRLN-FNILDQL
--L-NG-S-M-Q-TQRVM-AFYTELH---Q---TLKTDQMANNLVILIMLFN-H-HIDTE
LSAEDKSFATKN-H--A-T-YTELLKRYLESIY-GP-EEARQIYETVPKAFITLNTVS-E
KAKELFKARVP-KEDAQML-----
>_pos=604-814_AgR054_g014_t02_Ascaris_suum_Clade_III
RKAACLKKSDHNPTDILNIMDITMRRLVKMAKKLPSFNDLSQDGKFALLK-GGMVEMLTM
RG----------------VTRFDMDQKCWRTP-VV-PEHC--H---VSLG----MFDQLK
--E-GL-RDQ-Q-KDGFL-KFCQSLH---P---DVRNNELAIDLIVLIVLFD-S-NREAL
IDPADKTTVARH-C--Q-E-YQALLHRYMESMY-G--YEARARYETLPESLRILRVVS-Q
NAVTLFLGRVD-PNESEALPKEFF
>_pos=415-624_DICVIV_07098_Dictyocaulus_viviparus_Clade_V
RQKASFLKNEKSPADIMNIMDVTMRRFVKMAKKLPAFNDLSQDGKFALLK-GSMIEMLTV
RG----------------VRRFDSSSGAWTTP-TL-KESC--E---VSIN----MFDQLN
--A-DV-R-SEQ-KMRFL-QFFKIFH---E---DIRSNDLVISMIMLIVLFS-P-R-DCI
TDPEDRRIIARH-H--E-Q-FCALLNRYLESLY-G--DDAHKLNEQLPTALRMLREIS-A
SCGMLFLGTVN-TSEAEPLPREFF
>_pos=728-937_HCON_00164850-00002_Haemonchus_contortus_Clade_V
RQKMSFLKNEKSPADIMNIMDVTMRRFVKMAKKLPAFNELSQDGKFALLK-GSMIEMLTV
RG----------------VRRFDSSSGAWTTP-TL-KESC--E---VSIN----MFDQLN
--A-DV-R-SEQ-KMRFL-QFFKIFH---E---DIRSNELVISMIMLIVLFS-P-R-DCI
TDPEDRRIIARH-H--E-Q-YCALLNRYLESLY-G--DDAHKLNEQLPTALRMLREIS-A
SCGVLFLGTVN-TSEAEPLPREFF
>_pos=639-850_DCO_004589_Diploscapter_coronatus_Clade_V
QSLESLQKKEKNANDVLNIMDITMRRIVKMTKRLPGFNNISQDGKYTILK-GNMTELLTV
RG----------------LTRYNPYLRGWVAK-T---AT---T---VTTIPF-DMFDMLN
--G-KVNE-S-Q-KQKTM-KFFMLFT---E---ELRNDRILTNLLLVLALFNYM-KHYDK
LTQQDHYMLEFW-R--N-K-YWALLEAYLKSEY-E--TRMDQIFAIMKEATMQLVDIS-L
QCGDLFRGIIN-PKKVEPLPLEIY
>_pos=639-850_WR25_16540.1_Diploscapter_pachys_Clade_V
QSLESLQKKEKNANDVLNIMDITMRRIVKMTKRLPGFNNISQDGKYTILK-GNMTELLTV
RG----------------LTRYNPYLRGWVAK-T---AT---T---VTTIPF-DMFDMLN
--G-KVNE-S-Q-KQKTM-KFFMLFT---E---ELRNDRILTNLLLVLALFNYM-KHYDK
LVQQDHYMLEFW-R--N-K-YWTLLEAYLKSEY-E--TRMNQIFAIMKEATMQLVDIS-L
QCGDLFRGIIN-PKKVEPLPLEIY
>_pos=452-661_CYNAS_LOCUS21369_Cylicocyclus_nassatus_Clade_V
RQKASFLKNEKTPADIMNIMDVTMRRFVKMAKKLPAFNDLSQDGKFALLK-GGMIEMLTV
RG----------------VRRFDSNSGAWTTP-TL-N-E---N---AEVSI--NMFDQLN
--A-DV-RNE-Q-KMRFL-QFFKIFH---D---DIRSNDLVISMIMLIVLFS-P-R-DCI
TDPEDRRIIARH-H--E-Q-FCALLNRYLESLY-G--DDAHKLNEQLPTALRMLREIS-T
ACGVLFLGTVN-TSEAEPLPREFF
>_pos=515-724_MSPICULIGERA_LOCUS1110.1_Mesorhabditis_spiculigera_Clade_V
KPMQTFMKNDKNPTDIMNIMDIAMRRIVKMSKKLPAFNEISQDGKFALLK-SGMVEMLTV
RG----------------VRRYDDRSNSWSTP-SL-STEY--K---VPLG----MFDRLK
--E-GVCE-L-Q-KERFV-SLYKFFH---E---DLRQNELALDLLMLMVLFT-P-RPTIK
-NPRDLHLIQRQ-H--S-D-YAALLNRYLESIY-G--DDARSFNDQIPRIMEKLRLAA-Q
NTAALFTGKVN-KDDAEPLAKEFF
>_pos=479-688_Necator_chrX.pre1.g21353.t1_Necator_americanus_Clade_V
RQKTSFLKNEKSPADIMNIMDVTMRRFVKMAKKLPAFNDLSQDGKFALLK-GGMIEMLTV
RG----------------VRRFDSSSGSWTTP-TL-KESC--E---VSIN----MFDQLN
--A-DV-R-SEQ-KMRFL-QFFKIFH---E---DIRSNDLVISMIMLIVLFS-P-R-DCI
TDPEDRRIIARH-H--E-Q-FCALLNRYLESLY-G--DDAHKLNEQLPTALRMLREIS-A
SCGMLFLGTVN-TSEAEPLPREFF
>_pos=639-850_DCO_004590_Diploscapter_coronatus_Clade_V
QSLESLQKKEKNANDVLNIMDITMRRIVKMTKRLPGFNNISQDGKYTILK-GNMTELLTV
RG----------------LTRYNPYLRGWVAK-T---AT---T---VTTIPF-DMFDMLN
--G-KVNE-S-Q-KRKTM-KFFMLFT---E---ELRNDRILTNLLLVLALFNYM-KHYDK
LAQQDHYMLEFW-R--N-K-YWTLLEAYLKSEY-E--TRMDQIFAIMKEATMQLVDIS-L
QCGDLFRGIIN-PKKVEPLPLEIY
>_pos=676-854_scf7180000423856.g11745_Meloidogyne_floridensis_Clade_IV
----------QSPDDMMCLLDMMMRRLVKMAKKLPSFAEFSNSGKFSLLK-AAMIDLLTL
RG----------------ASRLDSENRCWKSP-LL-N-R---D---IRCRI--DIFDRLN
--D-D----M-Q-KSRVM-DFYKKLH---P---KLKSDQVANNLIIVVVLFS-H-YADTD
LSAED-RTLADK-H--Y-H-NHKQL--YVESAY-GP-DEAKVIYETLDEAFSLLKDVT-K
KVPDLF------------------
>_pos=1221-1402_NXFT01000334.1.8827_g_Meloidogyne_graminicola_Clade_IV
----------QSPDDMMCLLDMMMRRLVKMAKKLPSFSEFTNSGKFSLLK-AAMIDLLTL
RG----------------ASRLDTENRCWKSP-LL-------N---MDIRCRIDIFDRLN
--D-D----M-Q-KSRVM-NFYKKLH---P---KLKSDQVANNLIVVAVLFS-H-YIDTD
LSAEDRTLAEKH-Y--H-N-HKQLLRRYVESAY-GP-DEAKQIYETLDEAFSMLKDIT-K
KVPDLF------------------
>_pos=623-826_EEL_0000446201-mRNA-1_Elaeophora_elaphi_Clade_III
-------KVTHDPTDILNIIDITMRRLVKMAKKLPAFNDLSQDGKFALLK-GGMVEMLTM
RG----------------VTRFDMDQKCWRTP-VV-S-E---D---SKISL--EMFDQLK
--E-GL-RDR-Q-KEGFL-KFCESLH---P---DLRNNELAIDLIVLILLFD-S-NRDAL
LDPADRITVVRH-C--Q-E-YQALLHRYMESMY-G--HEARARYEHLPESLRILRTIS-Q
NAITVFLGRVD-PNQSEALPKEFF
>_pos=77-286_OESDEN_04175_Oesophagostomum_dentatum_Clade_V
RQKASFLKNEKSPADIMNIMDVTMRRFVKMAKKLPAFNDLSQDGKFALLK-GGMIEMLTV
RG----------------VRRFDSNSGAWTTP-TL-KESC--E---VSIN----MFDQLN
--A-DV-RNE-Q-KMRFL-QFFKIFH---E---DIRNNDLVISLIMLIVLFS-P-R-DCI
TDPEDRRIIARH-H--E-Q-FCALLNRYLESLY-G--DDAHKLNEQLPTALRMLREIS-A
SCGMLFLGTVN-TSEAEPLPREFF
>_pos=622-767_scaffold4683_cov250.g8542_Meloidogyne_javanica_Clade_IV
----------QSPDDMMCLLDMMMRRLVKMAKKLPSFAEFSNSGKFSLLK-AAMIDLLTL
RG----------------ASRLDSENRCWKSP-LL-N-R---D---IRCRI--DIFDRLN
--D-DM-Q-K-S-R------------------------------IIVVVLFS-H-YADTD
LSAEDRTLADKH-Y--H-N-HKQLLRRYVESAY-GP-DEAKVIYETLDEA----------
------------------------
>_pos=1134-1315_Minc3s00350g10770_Meloidogyne_incognita_Clade_IV
----------QSPDDMMCLLDMMMRRLVKMAKKLPSFAEFSNSGKFSLLK-AAMIDLLTL
RG----------------ASRLDSENRCWKSP-LL-N-R---D---IRCRI--DIFDRLN
--D-D----M-Q-KSRVM-DFYKKLH---P---KLKSDQVANNLIIVVVLFS-H-YADTD
LSAEDRTLADKH-Y--H-N-HKQLLRRYVESAY-GP-DEAKVIYETLDEAFSLLKDVT-K
KVPDLF------------------
>_pos=464-673_MBELARI_LOCUS7344_Mesorhabditis_belari_Clade_V
KQKFAFMKDNKTPTDIMNIMDITMRRLVKMAKKLPIFNEMTQDGKFTLLK-GGMVEMLTV
RG----------------VTRYDEQSGGWHTP-TL-PAQY--Q---VPIK----MFDSLK
--E-GV-RDV-Q-KERFL-QFFRVLN---E---DLRKNELAIDLLMLIVLFK-P-R--PG
VQDPNDRIVVERQH--N-D-FTALLHRYLESLY-G--DESRRFNEMIPKALKMLEIIS-S
NTAMLFMGKVN-KEEAEALPKEFF
>_pos=775-986_CRE07237.1_Caenorhabditis_remanei_Clade_V
RQLQSFLKTNKSPADIMNIMDVTMRRFVKVAKGVPAFREVSQEGKFSLLK-GGMIEMLTV
RG----------------VTRYDPSTNSFKTP-TI-KGQ---N---VSVNVD-DMFAKLN
--A-NA-Q-A-Q-KAKCL-EFFGFFD---E---EIKKNELAVYLVMLAVLFS-V-RVDPP
MNENDVRIVTDQ-H--N-H-FMSLLNRYLESLY-G--EQARRIFERLPKALGMLNDIA-R
NAGMLFMGTVR-SGEAEELPGEFF
>_pos=420-630_LTEXAscaf05760g019681.t3_Levipalatum_texanum_Clade_V
RQRESFMKADKTPTDIMNIMDITMRRLVKMAKKLPAFNELSNEGKFAMLK-GGMVEMLTV
RG----------------VARFDSTSNSWKTP-VV-PNQY--G---VSVN----MFDQLN
--M-NN-RDI-Q-KTRFV-SFVRSLH---E---DLRKNELAVNLLMLIVLFT-R-RENVQ
CTEDDAKMIEKH-H--R-E-YVSLLNRYLESLY-G--EDARKLQEILPRAIDLLHVIG-K
NSITLFMGTVK-PEEAEPLPREFF
>_pos=494-705_CSP31.g25010.t3_Caenorhabditis_uteleia_Clade_V
RQMQSFMKSNKSPADIMNIMDVTMRRFVKVAKGVPAFRHVSQEGKFSLLK-GGMIEMLTI
RG----------------VTRYDAATNSFKTP-TI-KGE---N---VSVNVD-DMFAKLN
--A-NA-Q-A-Q-KQKCL-EFFRFFD---E---EIKKNELAVHLVMLAVLFS-V-RNDIP
MNQNDVEIVLKQ-R--D-Q-FMVLLNRYLESLY-G--DAARGVFERLPKALSMLNDIA-R
NAGMLFMGTVR-NGEAEELPGEFF
>_pos=491-700_MSPICULIGERA_LOCUS12305_Mesorhabditis_spiculigera_Clade_V
KPMQTFMKNDKNPTDIMNIMDIAMRRIVKMSKKLPAFNEISQDGKFALLK-SGMVEMLTV
RG----------------VRRYDDRSNSWSTP-SL-STEY--K---VPLG----MFDRLK
--E-GVCE-L-Q-KERFV-SLYKFFH---E---DLRQNELALDLLMLMVLFT-P-RPTIK
-NPRDLQLIQRQ-H--S-D-YAALLNRYLESIY-G--DDARSFNDQIPRIMEKLRLAA-Q
NTAALFTGKVN-KDDAEPLAKEFF
>_pos=706-917_CSP40.g20318.t2_Caenorhabditis_tribulationis_Clade_V
RQLQSFLKANKSPADIMNIMDVTMRRFVKVAKGVPAFREVSQEGKFSLLK-GGMIEMLTV
RG----------------VTRYDPTTNSFKTP-TI-KGQ---N---VSVNVD-DMFAKLN
--T-NA-Q-A-Q-KAKCL-EFFGFFD---E---EIKKNEIAVYLVMLAVLFS-V-RIEPP
MTENDVRIVTDQ-H--N-H-FMSLLNRYLESLY-G--EQARRIFERLPKALGMLNDIA-R
NAGLLFMGTVR-SGEAEELPGEFF
>_pos=480-689_OTIPU.nOt.2.0.1.t01766_Oscheius_tipulae_Clade_V
RQKQSFLKDEKSPADIMNIMDVAMRRLVKMAKKLPAFNDISQDGKFALLK-AAMVEMLTV
RG----------------VARFDARQGVWRSP-TLPEPA---E---VSF----DMFDKLN
--K-DI-R-GDQ-KARVM-QFFKIFS---D---DIRGNELIISLIILIVLFS-P-R-DII
TDEGDKKLMARK-H--E-E-YSTLLQRYLESLY-G--NDALRIYSQIPEALKMLKEIS-S
HSGLLFFGTVN-TKDAEPLPREIF
>_pos=445-605_scaffold34667_cov245.g21526_Meloidogyne_javanica_Clade_IV
----------QSPDDMMCLLDMMMRRLVKMAKKLPSFAEFSNSGKFSLLK-AAMIDLLTL
RG----------------ASRLDSENRCWKSP-LL-N-R---D---IRCRI--DIFDRLN
--D-D----M-Q-KSRVM-DFYKKLH---P---KLKSDQVANNLIIVVVLFS-H-YADTD
LSAED-RTLADK-H--Y-H-NHKQL--YVESAY-GP-DEAKVIYETV-------------
------------------------
>_pos=658-867_Oti_16230_t_Oscheius_tipulae_Clade_V
RQKQSFLKDEKSPADIMNIMDVAMRRLVKMAKKLPAFNDISQDGKFALLK-AAMVEMLTV
RG----------------VARFDARQGVWRSP-TLPEPA---E---VSF----DMFDKLN
--K-DI-R-GDQ-KARVM-QFFKIFS---D---DIRGNELIISLIILIVLFS-P-R-DII
TDEGDKKLMARK-H--E-E-YSTLLQRYLESLY-G--NDALRIYSQIPEALKMLKEIS-S
HSGLLFFGTVN-TKDAEPLPREIF
>_pos=641-822_Minc3s01435g23791_Meloidogyne_incognita_Clade_IV
----------QSPDDMMCLLDMMMRRLVKMAKKLPSFAEFSNSGKFSLLK-AAMIDLLTL
RG----------------ASRLDSENRCWKSP-LL-N-R---D---IRCRI--DIFDRLN
--D-D----M-Q-KSRVM-DFYKKLH---P---KLKSDQVANNLIIVVVLFS-H-YADTD
LSAEDRTLADKH-Y--H-N-HKQLLRRYVESAY-GP-DEAKVIYETLDEAFSLLKDVT-K
KVPDLF------------------
>_pos=1131-1312_MENT_LOCUS16462_Meloidogyne_enterolobii_Clade_IV
----------QSPDDMMCLLDMMMRRLVKMAKKLPSFAEFSNSGKFSLLK-AAMIDLLTL
RG----------------ASRLDSENRCWKSP-LL-N-R---D---IRCRI--DIFDRLN
--D-D----M-Q-KSRVM-DFYKKLH---P---KLKSDQVANNLIIVVVLFS-H-YADTD
LSAEDRTLADKH-Y--H-N-HKQLLRRYVESAY-GP-DEAKIIYETLDEAFSLLKDVT-K
KVPDLF------------------
>_pos=624-819_PS1159_v2.g19594.t1_Panagrolaimus_sp._1159_Clade_IV
------------PSDIMNIMDITIRRIVKTAKKLARFQEISNDGKLVLLK-SSMIDMLTI
RG----------------VVLLDEKMKNFSTP-VL--GK---E---TKVSM--DMFDKL-
----TD-P-M-Q-KERFM-TFCSAIH---P---LIRNNQMAVMLVALVVLFD-G-TRASK
LSETDRAIVRHY-H--E-M-YYHLLQRYIESVY-G--DQAPEMIKTVPIALQRLAKTS-A
TSINLFLGRVN-TKDVAQLPTEFF
>_pos=555-755_PSU_v2.g12710.t1_Panagrolaimus_superbus_Clade_IV
-------KAVHDPSDIMNIMDITIRRIVKTAKKLSRFQEISNDGKLVLLK-SSMIDMLTI
RG----------------VVLLDEKMKNFSTP-VL--GK---E---TKVSM--DMFDKLT
--D-PM-Q-K-Q-RF--M-TFCSAIH---P---VIRKNQMAVMLVALVVLFD-D-TRASK
LAESDRTIVRHY-H--E-M-YYHLLQRYIESVY-G--DYAPDMIKTVPIALQSLAKTS-A
TSINLFLGRVN-TKDVAQLPTEFF
>_pos=1135-1316_MENT_LOCUS24022_Meloidogyne_enterolobii_Clade_IV
----------QSPDDMMCLLDMMMRRLVKMAKKLPSFAEFSNSGKFSLLK-AAMIDLLTL
RG----------------ASRLDSENRCWKSP-LL-N-R---D---IRCRI--DIFDRLN
--D-D----M-Q-KSRVM-DFYKKLH---P---KLKSDQVANNLIIVVVLFS-H-YADTD
LSAEDRTLADKH-Y--H-N-HKQLLRRYVESAY-GP-DEAKIIYETLDEAFSLLKDVT-K
KVPDLF------------------
>_pos=508-718_EVEC_0001257601-mRNA-1_Enterobius_vermicularis_Clade_III
KQEAHFKKQTYTPTDILNMTDVTMRRLVKAAKKLPAFNDLSHSGKFALLK-SGMIEMLIL
RS----------------VLFFDLENKCWRSS-IVPDST---E---VSIGI----FDQLN
--E-NA-RDR-Q-REEFL-NFYQSLH---P---DIRHNETAISVLMLIVLFD-P-SGSHF
ADLQDQKICAKH-Y--Q-S-YYSLLYRYLESQY-G--AEARTRYCNIPDCLRALKTVS-K
NATTLFLGRVD-LDVAEPLPREFF
>_pos=569-770_Pan_g1544.t1_Panagrellus_redivivus_Clade_IV
------MKTEHAPGDIINIMDVTIRRIVKTAKRLGHFQEISNDGKLQLLK-SSMIDMLTI
RG----------------VVLLDEQMKNWNTP-IL-GGE---T--KVSM----DMFDKLT
--N-PE-Q-R-Q-RF--L-AFCTAIH---P---SMRKNPMAIMLTALVVLFD-N-SRAAV
LGEQDQEIVRRY-H--E-M-YYHLLQRYLESVY-K--DGAVEMIKTIPRALRQLAKIN-E
TSINLFAGRVD-NKTVAPLPTEFF
>_pos=736-938_PTRK_0001378700.1_Parastrongyloides_trichosuri_Clade_IV
-------KKEHNPTDILNVMDITMRRLVKMAKRLGAFNEISEAGKFSLLK-GGMIEMLTI
RG----------------VTVFNADKGVWQTP-VD-GHS---Q---ISFN----MFDKLR
--P-DI-KDT-Q-KKGFL-HFFNLLH---S---DVRKNDLAIDIIVLMVLFD-S-KREGL
VSQQDKETVEKL-H--R-N-YESLLHRYLYSIH-K--EEAEQRFASIPKALVALRKVA-E
NAVTLFLGTGN-TTEAASLPKEFF
>_pos=582-785_OVOC2228.1_Onchocerca_volvulus_Clade_III
-------KVNHTPTDILNIIDITMRRLVKMAKKLPAFNDLSQDGKFALLK-GGMVEMLTM
RG----------------VTRFDMDRKCWRTP-II-S-E---D---SKISL--EMFDQLK
--E-GL-RDQ-Q-KEGFL-KFCESLH---P---DVRNNELAIDLIVLILLFD-P-NRDAL
LDPADRITVVRH-C--Q-E-YQALLHRYMESLY-G--VEAKLRYERLPESLRILRTVS-Q
NAVTLFLGRVD-PDRSEALPKEFF
>_pos=703-912_PRIFISSI000004826.t1_Pristionchus_fissidentatus_Clade_V
RQRDSFMKTEKSPTDIMNIMDITMRRLVKMAKKLPAFNELSNEGKFALLK-GGMVEMLTV
RG----------------VTRFDSASNSWKTP-VV-PSQY--T---VPVS----MFDQLN
--T-DC-KDI-Q-KNRFM-QFVGALN---E---ELRKNELAISLIMLIVLFS-Q-REN--
VNSPSDRMLIDK-H--N-RDYSTLLFRYLESLY-G--EDARKFQEVLPRALGLLHVIS-D
HSITLFMGTVK-TEEAEPLPREFF
>_pos=614-824_PgB19_g025_t02_Parascaris_univalens_Clade_III
RKAACLKKSDHNPTDILNIMDITMRRLVKMAKKLPSFNDLSQDGKFALLK-GGMVEMLTM
RG----------------VTRFDMDQKCWRTP-VV-PEHC--H---VSLG----MFDQLK
--E-GL-RDQ-Q-KDGFL-KFCQSLH---P---DVRTNELAIDLIVLIVLFD-S-NREAL
IDPADKTTVARH-C--Q-E-YQALLHRYMESMY-G--YEARVRYETLPESLRILRVVS-Q
NAVTLFLGRVD-PNESEALPKEFF
>_pos=391-601_PSAMB.scaffold462size50287.g6186.t2_Plectus_sambesii_Clade_C
RSRACLAKIDHNPADILNIMDITMRRLVKMAKKLPAFNDLCQDSKFALLK-GGMVEMLTM
RG----------------VTRFDMKDGCWKSP-LVSKEY---H---VSFQ----MFDRLK
--R-DQ-KDA-Q-KGSFM-RFMSSME---E---DVRKDELAIDLVVLIVLFN-K-ERPNV
PLEIDGDTITKH-S--E-F-YSNLLLRYLQSLH-G--CEAERKFSSAMSALGLLRQVS-Q
SSVTLFMGTVN-PAEAEELPREFF
>_pos=476-685_Nippo_chrX.g15301.t1_Nippostrongylus_brasiliensis_Clade_V
RQKTSFLKNEKSPADIMNIMDVTMRRFVKMAKKLPAFNDLSQDGKFALLK-GGMIEMLTV
RG----------------VRRFDGSSGTWTTP-TL-KESC--E---VSIN----MFDQLN
--A-DV-R-SEQ-KLRFL-QFFKIFH---E---DIRSNDLVIDLIMLIVLFS-P-R-DCI
TDPEDRRIIARH-H--E-Q-FCALLYRYLESLY-G--DDAHKLNEQLPTALRMLREIS-S
SCGMLFLGTVN-TSEAEPLPREFF
>_pos=664-845_tig00001238.g15364.t1_Meloidogyne_arenaria_Clade_IV
----------QSPDDMMCLLDMMMRRLVKMAKKLPSFAEFSNSGKFSLLK-AAMIDLLTL
RG----------------ASRLDSENRCWKSP-LL-N-R---D---IRCRI--DIFDRLN
--D-D----M-Q-KSRVM-DFYKKLH---P---KLKSDQVANNLIIVVVLFS-H-YADTD
LSAEDRTLADKH-Y--H-N-HKQLLRRYVESAY-GP-DEAKVIYETLDEAFSLLKDVT-K
KVPDLF------------------
>_pos=748-957_PREXSPEC000000910.mRNA1_Pristionchus_exspectatus_Clade_V
KQRESFMKNNKTPTDIMNIMDITMRRLVKMSKKLPAFNELSNEGKFALLK-GGMVEMLTV
RG----------------VTRYDVSSNSWKTP-VV-PDQY--N---VPVS----MFDQLN
--M-DC-RDE-Q-KHRFM-QFVSALH---E---DLRKNELAISLIMLIVLFS-H-R-DNV
NSPNDRILIDKH-H--R-D-YSALLFRYLESLY-G--DDARKFQEILPRALELLHVIS-D
HSITLFMGTVK-TEEAEPLPREFF
>_pos=233-436_OOCN_0000985201-mRNA-1_Onchocerca_ochengi_Clade_III
-------KVNHTPTDILNIIDITMRRLVKMAKKLPAFNDLSQDGKFALLK-GGMVEMLTM
RG----------------VTRFDMDRKCWRTP-II-S-E---D---SKISL--EMFDQLK
--E-GL-RDQ-Q-KEGFL-KFCESLH---P---DVRNNELAIDLIVLILLFD-P-NRDAL
LDPADRITVVRH-C--Q-E-YQALLHRYMESLY-G--VEAKLRYERLPESLRILRTVS-Q
NAVTLFLGRVD-PDRSEALPKEFF
>_pos=744-953_PRIMPAX000000819.t1_Pristionchus_maxplancki_Clade_V
KQRESFMKNNKTPTDIMNIMDITMRRLVKMSKKLPSFNELSNEGKFALLK-GGMVEMLTV
RG----------------VTRFDAASNSWKTP-VV-PDQY--N---VPVS----MFDQLN
--M-DC-RDE-Q-KHRFM-QFVSALH---E---DLRKNELAISLIMLIVLFS-Q-RENVN
-NPNDRVLIDKH-R--Q-D-YSALLFRYLESLY-G--EDARKFQEILPRALSLLHVIS-D
HSITLFMGTVK-SEEAEPLPREFF
>_pos=447-649_RSKR_0001015700.1_Rhabditophanes_sp._KR3021_Clade_IV
-------KKDHNAGDILNVMDITMRRLVKMAKKLLTFQQISETAKFALLK-GGMIEMITI
RG----------------VTLFNPDENAWQTP-IE-GRT---Q---ISL----DMFDKLK
--P-EI-KDQ-Q-KNGFL-QFFHLLH---E---DVRKNELAIDMIVLIVLFD-Q-SRDGL
VSAEDKRMVQML-H--E-S-YVNLYKRYLGNVY-K--DKAPERYEKLPQALKALRTVA-E
NAVTIFMGAKD-TEKAASLPKEFF
>_pos=1122-1303_MENT_LOCUS40684_Meloidogyne_enterolobii_Clade_IV
----------QSPDDMMCLLDMMMRRLVKMAKKLPSFAEFSNSGKFSLLK-AAMIDLLTL
RG----------------ASRLDSENRCWKSP-LL-N-R---D---IRCRI--DIFDRLN
--D-D----M-Q-KSRVM-DFYKKLH---P---KLKSDQVANNLIIVVVLFS-H-YADTD
LSAEDRTLADKH-Y--H-N-HKQLLRRYVESAY-GP-DEAKIIYETLDEAFSLLKDVT-K
KVPDLF------------------
>_pos=678-859_tig00001693.g48918.t1_Meloidogyne_arenaria_Clade_IV
----------QSPDDMMCLLDMMMRRLVKMAKKLPSFAEFSNSGKFSLLK-AAMIDLLTL
RG----------------ASRLDSENRCWKSP-LL-N-R---D---IRCRI--DIFDRLN
--D-D----M-Q-KSRVM-DFYKKLH---P---KLKSDQVANNLIIVVVLFS-H-YADTD
LSAEDRTLADKH-Y--H-N-HKQLLRRYVESAY-GP-DEAKVIYETLDEAFSLLKDVT-K
KVPDLF------------------
>_pos=542-751_PPA28648.1_Pristionchus_pacificus_Clade_V
KQRESFMKNNKTPTDIMNIMDITMRRLVKMSKKLPAFNELSNEGKFALLK-GGMVEMLTV
RG----------------VTRYDASSNSWKTP-VV-PDQY--N---VPVS----MFDQLN
--M-DC-RDE-Q-KHRFM-QFVSALH---E---DLRKNELAISLIMLIVLFS-H-R-DNV
NSPNDRILIDKH-H--R-D-YSALLFRYLESLY-G--EDARKFQEILPRALELLHVIS-D
HSITLFMGTVK-TEEAEPLPREFF
>_pos=560-763_nLs.2.1.2.t07694-RA_Litomosoides_sigmodontis_Clade_III
-------KASHDPTDILNIIDITMRRLVKMAKKLPAFNDLSQDGKFALLK-GGMVEMLTM
RG----------------VTRFDMDQKCWRTP-VL-SDD---N--KISL----EMFDQLK
--E-GL-RDR-Q-KEGFL-KFCESLH---P---DLRNNELAIDLIVLILLFD-S-SRDAL
LDPADRITVVRH-C--Q-Q-YQTLLHRYMESMY-G--HEARARYERLPESLRILRTIS-Q
NAVTVFLGRVD-PNQSEALPKEFF
>_pos=562-771_MIJAPON000001950.t1_Micoletzkya_japonica_Clade_V
RQRESFMKSEKTPADIMNIMDVTMRRLVKMAKKLPAFNELSNEGKFALLK-GGMVEMLTV
RG----------------VTVFDSSSNSWKTP-VM-PSQY--N---VSVN----MFDQLN
--A-SS-RDI-Q-KSRFL-QFVSALH---E---DLRKNELAISLIMLIVLFS-Q-R-DVI
TNPNDRILIDKH-H--R-D-YVSLLNRYLESLY-G--DDARKFQEILPKALSLLNLIS-E
NSVSLFLGTVK-PEEAEPLPREFF
>_pos=389-487_PSAMB.scaffold6012size10379.g27733.t1_Plectus_sambesii_Clade_C
RSRACLAKIDHNPADILNIMDITMRRLVKMAKKLPAFNDLCQDSKFALLK-GGMVEMLTM
RG----------------VTRSDMKDSCWKSP-LVSKEY---H---VSFQMF-NRLKRDQ
--K-DA-Q----------------------------------------------------
------------------------------------------------------------
------------------------
>_pos=737-946_PRENTOPHAG000001498.t1_Pristionchus_entomophagus_Clade_V
KQRESFMKNDKTPTDIMNIMDITMRRLVKMSKKLPAFNELSNEGKFALLK-GGMVEMLTV
RG----------------VTRFDSSSNSWKTP-VV-PSQY--N---VPFS----MFDKLN
--M-DV-KDI-Q-KTRFM-AFVASLH---E---DLRKNELAINLIMLIVLFS-Q-REN--
VNNPNDRILIEK-H--N-RDYSSLLYRYLESLY-G--EDARRFQEILPQALSLLHTIS-D
HSITLFMGTVK-TEEAEPLPREFF
>_pos=389-545_PSAMB.scaffold9017size5461.g32038.t2_Plectus_sambesii_Clade_C
RSRACLAKIDHNPADILNIMDITMRRLVKMAKKLPAFNDLCQDSKFALLK-GGMVEMLTM
RG----------------VTRFDMKDGCWKSP-LVSKEY---H---VSFQ----MFDRLK
--R-DQ-KDA-Q-KGSFM-RFMSSME---E---DVRTDELAIDLVVLIVLFN-KERPNVP
LEIDGDTI--SK-H--S-Q-FYSNLL----------------------------------
------------------------
>_pos=44-254_PRENTOPHAG000008642.t1_Pristionchus_entomophagus_Clade_V
KHRESFMKSDKTPTDIMNIMDITMRRLVKMSKKLSTFNELSNEGKFSLLK-EGMVEMLTV
RS-------------------YDSCSTNELQG-TG-QLQVPAQ---YTVSV--DMFDKLN
--A-YC-R-T-ESKTRFM-KFVDALH---E---DVRKNELALNIMMLVVLFT-P-RL-AV
SDERDRALVIQH-G--A-G-YYVLLYRYLESLY-G--ADAKQYQAGLPTALSLLRSIS-D
KSTTLFKGAVK-PEEAEPLAREFF
>_pos=739-948_PARCANUS000000445.t1_Pristionchus_arcanus_Clade_V
KQRESFMKNNKTPTDIMNIMDITMRRLVKMSKKLPAFNELSNEGKFALLK-GGMVEMLTV
RG----------------VTRYDASSNSWKTP-VV-PDQY--N---VPVS----MFDQLN
--M-DC-RDE-Q-KHRFM-QFVSALH---E---DLRKNELAISLIMLIVLFS-H-R-DNV
NSPNDRILIDKH-H--R-D-YSALLFRYLESLY-G--EDARKFQEILPRALELLHVIS-D
HSITLFMGTVK-TEEAEPLPREFF
>_pos=505-710_contig00125.0.25_Steinernema_feltiae_Clade_IV
------LKHDHNPADIMNIMDITMRRLVKMAKKLPAFNDLSQEGKFALLK-GAMVEMLTL
RG----------------VSRFNEAEKCWQTP-VV-SGQ---N---ASVSV--DMFSKLN
--A-QC-R-D-RSKSDFL-TFCQSLH---P---EVRKNELAIDLIVLIVLFC-P-NRAAI
NNPDDKVTIQKH-F--K-E-YSSLLNRYLESIH-G--HGARELYESLPKSLELLRTHT-A
NSATLFVNTVN-PDETEALPKEFF
>_pos=503-712_SPAL_0001591300.1_Strongyloides_papillosus_Clade_IV
QQASTLAKKEHNPTDILNVMDITMRRLVKMAKRLGAFNEISEAGKFSLLK-GGMIEMLTI
RG----------------VTVFNADKGVWQTP-VD-GHS---Q---ISFN----MFDKLR
--P-DI-KDK-Q-KRGFL-DFFNLLH---S---DVRKNDLAIDIIVLMVLFD-S-KREGL
VSQQDKETVEKL-H--R-N-YESLLHRYLYSIH-K--EEAEQRFASIPKALVALRKVA-E
NAVTLFLGAGN-TTEAASLPKEFF
>_pos=209-404_PDA_v2.g27050.t1_Panagrolaimus_davidi_Clade_IV
------------PSDIMNIMDITIRRIVKTAKKLARFQEISNDGKLVLLK-SSMIDMLTI
RG----------------VVLLDEKMKNFSTP-VL--GK---E---TKVSM--DMFDKLT
--D-PM-Q-K-E-RFK---TFCSAIH---P---LIRKNQMAVMLVALVVLFD-G-TRASK
LSETDRAIVRHY-H--E-M-YYHLLQRYIESVY-G--DQAPELIKTVPIALQSLAKTS-A
TSINLFLGRVN-TKDVAQLPTEFF
>_pos=591-794_sdigi.contig832.g9863.t1_Setaria_digitata_Clade_III
-------KVSHDPTDILNIMDITMRRLVKMAKKLPAFNDLSQDGKFALLK-GGMVEMLTM
RG----------------VTRFDMDQKCWRTP-VVSEDS---K---ISLG----MFDQLK
--E-GL-RDR-Q-KEGFL-KFCQSLH---P---DVRNNELAIDLIVLIVLFD-S-TRDAL
LDPAD-RITVVR-H--C-HEYQALLHRYMESMY-G--HEARSRYERLPESLRILRIVS-Q
NAITLFLGRVD-PNQSEALPKEFF
>_pos=728-937_SVE_0996600.1_Strongyloides_venezuelensis_Clade_IV
QQASTLAKKEHNPTDILNVMDITMRRLVKMAKRLGAFNEISEAGKFSLLK-GGMIEMLTI
RG----------------VTVFNADKGVWQTP-VD-GHS---Q---ISFN----MFDKLR
--P-DI-KDK-Q-KRGFL-DFFNLLH---S---DVRKNDLAIDIIVLMVLFD-S-KREGL
VSQQDKETVEKL-H--R-N-YESLLHRYLYSIH-K--EEAEQRFASIPKALVALRKVA-E
NAVTLFLGAGN-TTEAASLPKEFF
>_pos=281-491_TCLT_0000386601-mRNA-1_Thelazia_callipaeda_Clade_III
RKAACLKKATHDPTDILNIMDITMRRLVKMAKKLPAFNDLSQDGKFALLK-GGMVEMLTM
RG----------------VTRFDMDQKCWRTP-VVSEDH---K---ISLGMF-DQLK--D
--G-LR-D-R-Q-KDGFL-KFCQSLH---P---DIRNNELAIDLIVLIVLFD-S-SRDAL
LDPTD-RITVAR-HC-Q-E-YQTLLHRYMESMY-G--REARSRYEHLSESIRILRIVS-Q
NAVTLFLGCVD-PNQSEALPKEFF
>_pos=723-932_SRAE_0000032100a.1_Strongyloides_ratti_Clade_IV
QQASTLAKKEHNPTDILNVMDITMRRLVKMAKRLGAFNEISEAGKFSLLK-GGMIEMLTI
RG----------------VTVFNADKGVWQTP-VD-GHS---Q---ISFN----MFDKLR
--P-DI-KDT-Q-KKGFL-HFFNLLH---S---DVRKNDLAIDIIVLMVLFD-S-KREGL
VSQQDKETVEKL-H--R-N-YESLLHRYLYSIH-K--DEAEQRFASIPKALVALRKVA-E
NAVTLFLGTGN-TTEAASLPKEFF
>_pos=435-647_Sherm_X.g16888.t3_Steinernema_hermaphroditum_Clade_IV
RRISMLMKQEHNPADILNIMDITMRRLVNVARKLPAFNDLSQMGKVALLR-DGMIKLLML
HG----------------VRRYCDETKSFQTP-VI-PGG---N---AHVSI--QMFEGLN
KQV-NQ-L-S-K-DSDIF-SLCETVH---R---EVRRDNTAISLMMVITLFS-P-NMSNI
ENEADARTIKKH-Q--Q-E-YIFLTYQYLRSIH-G--VFASEIFNSVPKALKAINNNE-G
TSRDLFKNALR-PDEAESLPQEFY
>_pos=460-672_L893_g20420.t2_Steinernema_glaseri_Clade_IV
RHISMLLKKQHGPADILNIMDITMRRFVNVARKLPAFNDLSQEGKVAVLR-EGMVKLLML
HG----------------VRRYCDMTKSFKTP-VI-AGS---S---ANVSI--DMFDGLN
--K-QV-N---Q-VSKDN-DIFSLCETVHR---EVRRDNTAIYLMMVITLFS-P-NLSKI
HDPADVRTIKKH-Q--Q-E-YIFLTYQYLRSIH-G--VFATEIFNSVPKALKAMNNSE-G
TSKELFKDTVK-PDEAESLPQEFY
>_pos=201-389_SVUK_0001133001-mRNA-1_Strongylus_vulgaris_Clade_V
-ELQALDLSEKSPADIMNIMDVTMRRFVKMAKKLPAFNDLSQDGKFALLK----------
---------------------------AWTTP-TL-N-E---N---AEVSI--NMFDQLN
--A-DV-RNE-Q-KMRFL-QFFKIFH---E---DIRSNDLVISMIMLIVLFS-P-R-DCI
TDPEDRRIIARH-H--E-Q-FCALLNRYLESLY-G--DDAHKLNEQLPTALRMLREIS-A
ACGMLFLGTVN-TSEAEPLPREFF
>_pos=483-692_L898_g9012.t1_Steinernema_monticolum_Clade_IV
--LTTLLKDNHNSTDIWKIVEISINRLVYMAKKLPTFNDLSQSGKLILLK-VGMIKMLTL
HG----------------VTRFDETVNAWRTP-VV-SGA---N---ARVSL--DMFDNLN
--T-EI-K-D-Q-RSLGFRELCLAIP---A---EVRYDELTIRLLTVLALFS-P-NLGVL
NNYADQKTVFRH-H--N-D-YYHMLLRYLQSRH-G--PQAYVLFDRLMIALQLLTYQC-T
ITADLFKNRVS-ASELEKLPSEFF
>_pos=613-823_Tcan_08729.1_Toxocara_canis_Clade_III
RKAACLKKPDHNPTDILNIMDITMRRLVKMAKKLPSFNDLSQDGKFALLK-GGMVEMLTM
RG----------------VTRFDMDQKCWRTP-VV-PEHY--H---VSLG----MFDQLK
--E-GL-RDQ-Q-KDGFL-KFCQSLH---P---DVRTNELAIDLIVLIVLFD-S-NREAL
IDPADKTTVSRH-C--Q-E-YQALLHRYMESMY-G--YEARARYETLPESLRILRVVS-Q
NAVTLFLGRVD-PNESEALPKEFF
>_pos=495-700_L898_g10498.t1_Steinernema_monticolum_Clade_IV
------LKADHNPADIMNIMDITMRRLVKMAKKLPAFNDLSQEGKFALLK-GAMVEMLTL
RG----------------VSRFNEAEKCWTTP-VV-SGA---S---ASVSV--DMFSKLN
--A-NV-R-D-QSKTDFM-TFCHSLH---P---EVRKNELAIDLIVLIVLF--C-PSRTA
INNPDDKITIQK-HF-K-E-YSSLLNRYLESIH-G--PRARELYETLPKSLELLRTQT-A
NSATLFVNTVN-PDETEALPKEFF
>_pos=734-943_TCONS_00004580.p1_Strongyloides_stercoralis_Clade_IV
QQASTLAKKEHNPTDILNVMDITMRRLVKMAKRLGAFNEISEAGKFSLLK-GGMIEMLTI
RG----------------VTVFNADKGVWQTP-VD-GHS---Q---ISFN----MFDKLR
--P-DI-KDT-Q-KKGFL-HFFNLLH---S---DVRKNDLAIDIIVLMVLFD-S-KREGL
VSQQDKETVEKL-H--R-N-YESLLHRYLYSIH-K--EEAEQRFASIPKALVALRKVA-E
NAVTLFLGAGN-TTEAASLPKEFF
>_pos=588-793_Sherm_N.g9231.t3_Steinernema_hermaphroditum_Clade_IV
------LKSDHNPADIMNIMDITMRRLVKMAKKLPAFNDLSQEGKFALLK-GAMVEMLTL
RG----------------VSRFNEAEKCWQTP-VV-SGQ---S---ASVSV--DMFSKLN
--S-AV-R-D-QSKSDFL-TFCHSLH---P---EVRKNELAIDLIVLIVLF--C-PNRPA
INNPDDKITIQK-HF-K-E-YSSLLNRYLESIH-G--PRARELYESLPKSLDLLRTHT-A
NSATLFVNTVN-PDETEALPKEFF
>_pos=490-700_SMUV_0001002101-mRNA-1_Syphacia_muris_Clade_III
KQEAHFKKQTYTPTDVLNMTDVTMRRLVKAAKKLPAFNDLTHSGKFALLK-NSMIEMLIL
RG----------------VLFFDLEHKCWRSD-IV-PGS---T--EVSIGI----FDQLN
--E-NV-HDR-Q-REEYL-SFYQSLH---P---DIRHNETAISVLMLIVLFD-S-SGSQI
ADLQDQKICARH-Y--H-T-YYSLLYRYLESLY-G--VEARLRYCNIPDCLRMLKTIS-K
NATTIFLGCVD-LDVAEPLPREFF
>_pos=586-796_ASIM_0001146101-mRNA-1_Anisakis_simplex_Clade_III
RKAACLKKSDHNPTDILNIMDITMRRLVKMAKKLPSFNDLSQDGKFALLK-GGMVEMLTM
RG----------------VTRFDMDQKCWRTP-VV-ADHY--H---VSLG----MFDQLK
--E-GL-RDQ-Q-KDGFL-KFCQSLH---P---DVRTNELVIDLIVLIVLFD-S-NREAL
TDPADKTTVARH-C--Q-E-YQALLHRYLESMY-G--YEARSRYETLPESLRILRVVS-Q
NAVTLFLGRVD-PNESEALPKEFF
>_pos=653-856_mrna-Wban_03033_Wuchereria_bancrofti_Clade_III
-------KITHDPTDILNIIDITMRRLVKMAKKLPAFNDLSQDGKFALLK-GGMVEMLTM
RG----------------VTRFDMDRKCWRTP-VV-S-E---D---SKISL--EMFDQLK
--E-GL-RDR-Q-KEGFL-KFCESLH---P---DLRNNELAIDLIVLILLFD-P-NRDAL
LDPADRITVVRH-C--Q-E-YQALLHRYMESMY-G--HEARSRYERLPESLRILRTIS-Q
NAITLFLGRVD-PNQSEALPKEFF
>_pos=412-621_TELCIR_05516_Teladorsagia_circumcincta_Clade_V
RQKLSFLKNEKSPADIMNIMDVTMRRFVKMAKKLPAFNELSQDGKFALLK-GSMIEMLTV
RG----------------VRRFDSGSGAWTTP-TL-KESC--E---VSIN----MFDQLN
--A-DV-R-TEQ-KMRFL-QFFKIFH---E---DIRRNELVISMIMLIVMFS-P-R-DCI
TDPEDRRIIARH-H--E-Q-YCALLNRYLESLY-G--DDAHKLNEQLPAALRMLREIS-A
SCGVLFLGTVN-TSEAEPLPREFF
>_pos=659-858_BXY_1418300.1_Bursaphelenchus_xylophilus_Clade_IV
-------KKSHNPADIMNIMDISMRRFVKMTKKLPAFNTLNAETKLHLLK-AAMISLLTL
RG----------------ATRFDVQKLCFTT--RI-SGQ---A---IDISL--DMFDKL-
----NE-K-N-Q-KMKFI-KFCLNMD---A---NLRHNDTIINLMGLVVLFR---NTNVI
TIESDKQLTKKY-H--T-L-YSNLLRRYVESIH-A--QECMPIIESIPKTLECLRDIS-S
SAENLYVGKVS-SDEIEQLPTEFF
>_pos=460-669_ANCCAN_15412_Ancylostoma_caninum_Clade_V
RQKTSFLKNEKSPADIMNIMDVTMRRFVKMAKKLPAFNDLSQDGKFALLK-GGMIEMLTV
RG----------------VRRFDSSSGSWTTP-TL-KESC--E---VSIN----MFDQLN
--A-DV-R-SEQ-KMRFL-QFFKIFH---E---DIRSNDLVISMIMLIVLFS-P-R-DCI
TDPEDRRIIARH-H--E-Q-FCALLNRYLESLY-G--DDAHKLNEQLPTALRMLREIS-A
SCGMLFLGTVN-TSEAEPLPREFF
>_pos=231-434_BPAG_0001411501-mRNA-1_Brugia_pahangi_Clade_III
-------KVTHDPTDILNIIDITMRRLVKMAKKLPAFNDLSQDGKFALLK-GGMVEMLTM
RG----------------VTRFDMDRKCWRTP-VV-SDD---S--KISL----EMFDQLK
--E-GL-RDR-Q-KEGFL-KFCESLH---P---DLRNNELAIDLIVLILLFD-P-NRDAL
LDPADRITVVRH-C--Q-E-YQALLHRYMESMY-G--HEARSRYERLPESLRILRTIS-Q
NAITLFLGRVD-PNQSEALPKEFF
>_pos=468-679_CSP28.g5501.t1_Caenorhabditis_panamensis_Clade_V
RQLQSFLKANKSPADIMNIMDVTMRRFVKVAKGVPAFREVSQEGKFSLLK-GGMIEMLTV
RG----------------VTRYDPRTNSFKTP-TI-KGM---N---VSVNID-DMFAKLN
--T-NA-Q-A-Q-KAKCL-EFFGFFD---E---EIKRNELAVYLVMLAVLFS-V-RSDPP
MSDNDVRIVTGQ-H--N-H-FMSLLNRYLESLY-G--EQARRIFERLPKALGMLNDIA-R
NAGMLFMGTVR-NGEAEELPGEFF
>_pos=476-685_Acey_s0032.v2.g6728.t1_Ancylostoma_ceylanicum_Clade_V
RQKTSFLKNEKSPADIMNIMDVTMRRFVKMAKKLPAFNDLSQDGKFALLK-GGMIEMLTV
RG----------------VRRFDSSSGSWTTP-TL-KESC--E---VSIN----MFDQLN
--A-DV-R-SEQ-KMRFL-QFFKIFH---E---DIRSNDLVISMIMLIVLFS-P-R-DCI
TDPEDRRIIARH-H--E-Q-FCALLNRYLESLY-G--DDAHKLNEQLPTALRMLREIS-A
SCGMLFLGTVN-TSEAEPLPREFF
>_pos=1031-1234_L892_g18386.t1_Steinernema_scapterisci_Clade_IV
------LKQDHNPADIMNIMDITMRRLVKMAKKLPAFNDLSQEGKFALLK-GAMVEMLTL
RG----------------VSRFNEAEKCWQTP-VV-SGG---S---VSV----DMFSKLN
--A-GV-R-D-QSKSDFL-TFCHSLH---A---DVRRNELAIDLIVLIVLF--C-PTRPA
INNPEDKVTIQK-HF-K-E-YSSLLNRYLESIH-G--AHARELYETLPRSLELLRTQT-A
TSATLFVNTVN-PDETEALPKEFF
>_pos=174-380_L892_g20774.t1_Steinernema_scapterisci_Clade_IV
----ALLQKEHNATDIVHIMHISMQRLLEALKQLPAFNEISLAGRYAITKGGGIVEILTL
RG----------------VLRFNEAGQCWKTP-VV-HGG---S---VSV----DMFNQLN
--S-EV-R-D-RSKFNFL-EFYNMIP---E---VMRKDETAIHLLMLLVLFS-P-PPSIM
SNPDDLRKVQNY-Y--M-S-YSKILLRYLESIH-G--CYARRVFDRIPTCLRVLRQHSTE
TAARIFMNTIK-P-KNDVLPMQYY
>_pos=661-860_BXYJ5.060111900.t1_Bursaphelenchus_xylophilus_Clade_IV
-------KKSHNPADIMNIMDISMRRFVKMTKKLPAFNTLNAETKLHLLK-AAMISLLTL
RG----------------ATRFDVQKLCFTT--RI-SGQ---A---IDISL--DMFDKL-
----NE-K-N-Q-KMKFI-KFCLNMD---A---NLRHNDTIINLMGLVVLFR---NTNVI
TIESDKQLTKKY-H--T-L-YSNLLRRYVESIH-A--QECMPIIESIPKTLECLRDIS-S
SAENLYVGKVS-SDEIEQLPTEFF
>_pos=505-714_PRIMAYER000000843.t1_Pristionchus_mayeri_Clade_V
KQRDSFMKSSKTPTDIMNIMDVTMRRLVKMSKKLPTFNELSNEGKFALLK-GGMVEMLTI
RG----------------VTRYDTKSNSWKTP-VV-PDQY--T---VPVS----MFDSLN
--SENK-E-D-M-KNRFL-QFVASLH---E---DFRKNELAISLMMLIVLFT-Q-RENVN
-NPTDQRLIDKH-N--R-D-YSHLLFRYMESLY-G--DDARKFQDVLPKALEILHLIS-D
QSITLFMGTVK-SEEAEPLPREFF
>_pos=931-1126_Hsc_gene_16109.t1_Heterodera_schachtii_Clade_IV
----------KNIAELMLLLETMLRRMVKVVKKLPAFNELSQSGRFALMK-DAIIDMLTV
RG----------------AVSVDVENECWKRP-LI-SNC---E---IRLNFN-ILDQMLN
--G-SM-Q-T-R-RVT---GFYKQLH---Q---TLMKDQMANNLVILIMMFN-H-HINTD
LSAEDKSAAVKH-H--A-T-YTELLKRYLESIY-GP-EEARQIYETVPKAFVMLNIVT-E
KAKELFRARVP-TEDEKML-----
>_pos=743-952_TRINITY_c14910_g1_i4_loc1.t1_Pristionchus_japonicus_Clade_V
KQRESFMKSNKTPTDIMNIMDITMRRLVKMSKKLPAFNELSNEGKFALLK-GGMVEMLTV
RG----------------VTRYDASSNSWKTP-VV-PDQ-------YSVPV--SMFDQLN
--M-DS-RDE-Q-KHRFM-QFVSALH---E---DLRKNELAISLIMLIVLFS-Q-RENVN
-NPNDRVLIDKH-R--Q-D-YSALLFRYLESLY-G--EDARKFQEILPRALSLLHVIS-D
HSITLFMGTVK-SEEAEPLPREFF
>_pos=1407-1605_Gr19_v10_g11452_Globodera_rostochiensis_Clade_IV
----------KDTSDLMFLLDTMMRRLVKVTKKLPAFNELSHSGRFSLLK-VAMIDMLTV
RG----------------ALSVDSKNACWKRA-LM-SSS---NSNEIRLNFN-ILDQLLN
--G-SM-Q-T-Q-RV--M-AFYTELH---Q---TLKTDQMANNLVILIMLFN-H-HIDTE
LSAEDKSFATKN-H--A-T-YTELLKRYLESIY-GP-EEARQIYETVPKAFITLNTVS-E
KAKELFKARVP-KEDAQML-----
>_pos=548-727_ES5_v2.g15056_Panagrolaimus_sp_ES5_Clade_IV
-------KAVHDPSDIMNIMDITIRRIVKTAKKLARFQEISNDGKLVLLK----------
----------------------------CNTP-VL--GK---E---TKVSM--DMFDKLT
--D-PM-Q-K-Q-RF--M-TFCSAID---S---RIRVNQMAVMLVALVVLFD-D-TRASK
LAESDRAIVRHY-H--E-M-YYHLLQRYIESVY-G--DQAPEMIKTVPIALQRLAKTS-A
TSINLFLGRVN-TKDVAQLPTEFF
